# *De novo* variants in Chinese ASD trios reveal genetic basis underlying autism without developmental delay and intellectual disabilities

**DOI:** 10.1101/2021.09.30.462503

**Authors:** Jincheng Wang, Juehua Yu, Mengdi Wang, Lingli Zhang, Kan Yang, Xiujuan Du, Jinyu Wu, Xiaoqun Wang, Fei Li, Zilong Qiu

## Abstract

Autism spectrum disorder (ASD) is a complex neurodevelopmental disorder that causes a range of social communication and behavioral impairments. ASD typically manifests in young children, often with developmental delay or intellectual disabilities (DD/ID) as comorbidities. Accruing evidence indicates that ASD is highly heritable and genomewide studies on ASD cohorts have defined numerous genetic contributors. Notably, most of these studies have been performed with individuals of European and Hispanic ancestry and thus there is a paucity of genetic analyses of ASD in the East Asian population. Here, we performed whole-exome sequencing on 772 ASD trios from China, combining with a previous study of 369 Chinese ASD trios, to identify *de novo* variants in a total of 1141 ASD trios. We found that ASD probands without DD/ID carried less disruptive *de novo* variants, including protein-truncating and missense variants, than ASD with DD/ID. Surprisingly, we showed that expression of genes with *de novo* variants found in ASD probands without DD/ID were enriched in a specific group of neural progenitor cells, suggesting a potential mechanism underlying high-functioning autism. Importantly, some ASD risk genes from this study are not present in the current ASD gene database, suggesting that there are novel genetic contributors to ASD in East Asian populations. We validated one such novel ASD risk gene – *SLC35G1* by showing that mice harboring heterozygous deletion of *Slc35g1* exhibited defects in social interaction behaviors. Together, this work nominates novel ASD risk genes and indicates that ASD genetic studies in different geographic populations are essential to reveal the comprehensive genetic architecture of ASD.
