## Supplementary material for "*De novo* variants in Chinese ASD trios reveal genetic basis underlying autism without developmental delay and intellectual disabilities": Table S3

### Sheet: 20210823_denovo_TADA_result
Gene	mut.rate	BF.dn	pval.TADA.dn	qvalue.dn (FDR)
SCN2A	7.86e-05	2.61566e+06	6.75e-06	5.99e-06
MECP2	2.49e-05	57991.3	6.75e-06	0.000138036
PTEN	1.45e-05	467.223	6.75e-06	0.0109065
CTNNB1	3.07e-05	401.367	6.75e-06	0.0175716
CYP24A1	2.59e-05	342.72	2.7e-05	0.0228002
TAF6	3.57e-05	317.779	2.7e-05	0.0268309
ZMYM2	4.92e-05	286.282	4.05e-05	0.0304101
ASTN1	6.38e-05	256.228	4.05e-05	0.0338113
SYNGAP1	6.71e-05	249.762	4.05e-05	0.0366127
TCF20	7.58e-05	233.981	4.05e-05	0.039227
SHANK3	8.11e-05	224.773	4.05e-05	0.0415844
ASXL3	8.45e-05	219.128	4.05e-05	0.0436794
RAI1	9.54e-05	201.889	4.05e-05	0.0458589
URB1	0.000108833	182.696	4.05e-05	0.0482247
YIPF2	1.63e-05	152.222	6.75e-05	0.0512307
SLC35G1	1.66e-05	81.596	0.000202429	0.0580961
KLHDC4	2.71e-05	74.6505	0.000202429	0.0648823
ARPP21	3.45e-05	70.1099	0.00022942	0.0714247
PIK3R2	3.95e-05	67.2496	0.000242915	0.07761
NSD1	0.00010324	65.0789	0.000296896	0.0834308
TRIM66	4.63e-05	63.5402	0.000350877	0.0888767
SDK1	0.000118367	56.4149	0.000458839	0.0947162
KDM5B	6.49e-05	54.4797	0.000458839	0.100309
RTEL1	6.66e-05	53.7149	0.000472335	0.105538
SBNO2	6.77e-05	53.1959	0.000472335	0.110416
CUX1	8.56e-05	45.9513	0.000539811	0.115949
USP34	0.000127725	32.7725	0.000769231	0.123633
RAB9B	7.99e-06	24.8817	0.000850202	0.133017
SMYD5	1.82e-05	22.6474	0.000877193	0.14253
PCYT2	1.85e-05	22.5899	0.000877193	0.151429
PPARG	1.99e-05	22.2997	0.000890688	0.159856
TMEM117	2.02e-05	22.2507	0.000890688	0.167772
POLA2	2.52e-05	21.2579	0.000917679	0.175545
SPAST	2.68e-05	20.9498	0.000917679	0.182966
TPX2	2.78e-05	20.7503	0.000917679	0.19003
RBPJL	2.84e-05	20.6346	0.000931174	0.19674
COL8A2	3.07e-05	20.2136	0.000944669	0.203223
ONECUT2	3.23e-05	19.9203	0.00097166	0.209461
GTF2A2	3.66e-06	19.4462	0.00097166	0.21553
PXT1	3.73e-06	19.4352	0.00097166	0.2213
NUPR1	4.96e-06	19.254	0.000985155	0.226845
TNFAIP8L1	8.22e-06	18.7789	0.00107962	0.232273
PSPH	1.05e-05	18.4614	0.0011471	0.237547
SLC9A1	4.11e-05	18.3916	0.0011471	0.242603
BCL7A	1.18e-05	18.2753	0.00116059	0.247469
TTC7A	4.19e-05	18.2664	0.00116059	0.252126
DBNDD1	1.2e-05	18.2409	0.00116059	0.256592
RAB26	1.25e-05	18.1722	0.00120108	0.260892
VN1R2	1.25e-05	18.1701	0.00120108	0.265016
TXNDC11	4.29e-05	18.1046	0.00120108	0.268994
GOLGA6L6	1.31e-05	18.0859	0.00120108	0.272821
TFPT	1.32e-05	18.0822	0.00121458	0.276502
ZHX2	4.31e-05	18.0744	0.00121458	0.280045
SLC4A4	4.34e-05	18.0114	0.00122807	0.283474
CD82	1.39e-05	17.9875	0.00124157	0.286784
ADAM12	4.38e-05	17.9495	0.00128205	0.289985
KLF9	1.42e-05	17.942	0.00128205	0.293076
R3HDM4	1.44e-05	17.9181	0.00128205	0.296065
USP27X	1.49e-05	17.8446	0.00132254	0.298971
EIF3H	1.51e-05	17.8157	0.00133603	0.301787
VPS37C	1.54e-05	17.7819	0.00133603	0.304518
ZNF793	1.59e-05	17.7069	0.00140351	0.307178
RBMS1	1.61e-05	17.6834	0.00140351	0.309758
IRF2	1.65e-05	17.6246	0.001417	0.312272
TRNP1	1.69e-05	17.5751	0.0014305	0.314718
MYZAP	1.7e-05	17.5688	0.001444	0.317092
SCRT2	1.75e-05	17.4974	0.00145749	0.31941
PIGU	1.76e-05	17.4892	0.00147098	0.321661
SERPINA5	1.76e-05	17.4819	0.00148448	0.323849
TBC1D2	4.68e-05	17.472	0.00149798	0.325976
DBT	1.79e-05	17.4497	0.00152497	0.328048
MSL1	1.82e-05	17.4007	0.00152497	0.330072
ZNF776	1.89e-05	17.3153	0.00160594	0.332058
RRAD	1.93e-05	17.2543	0.00161943	0.334001
ZNF878	1.94e-05	17.2422	0.00161943	0.335896
RORB	1.94e-05	17.2405	0.00161943	0.33774
TFCP2	1.95e-05	17.2324	0.00161943	0.339538
ZCCHC7	1.99e-05	17.1827	0.00164642	0.3413
CDK17	2.02e-05	17.144	0.00170041	0.343024
DIRC2	2.1e-05	17.0428	0.0017274	0.344723
PLCB1	5e-05	16.973	0.00179487	0.346393
INPP5A	2.16e-05	16.9591	0.00183536	0.348025
TSPYL1	2.18e-05	16.9411	0.00184885	0.34962
OXCT1	2.18e-05	16.9401	0.00187584	0.351178
KREMEN1	2.24e-05	16.861	0.0019973	0.352713
SENP1	2.33e-05	16.7442	0.00206478	0.354232
RBFOX2	2.4e-05	16.6538	0.00214575	0.355732
KCNV1	2.45e-05	16.5941	0.00218623	0.357208
CSNK1E	2.46e-05	16.5818	0.00219973	0.358653
MFSD2A	2.48e-05	16.5514	0.00221323	0.360071
RIN3	5.33e-05	16.4915	0.00226721	0.361468
RYR3	0.000217325	16.395	0.00232119	0.36285
NR2F1	2.62e-05	16.3749	0.00234818	0.364206
HSPA9	2.66e-05	16.3357	0.00237517	0.36554
WDPCP	2.68e-05	16.3025	0.00238866	0.36685
GJC2	2.71e-05	16.2713	0.00246964	0.368139
ZNF792	2.8e-05	16.1641	0.0025641	0.369417
HMCN1	0.000219767	16.0963	0.00261808	0.370681
FBXL13	2.87e-05	16.0762	0.00261808	0.371922
PLD3	2.89e-05	16.0535	0.00263158	0.373142
CUL2	2.98e-05	15.937	0.00272605	0.374355
EPB41L4A	3.05e-05	15.851	0.00276653	0.375559
ACSS3	3.06e-05	15.8453	0.00282051	0.376739
CTCF	3.06e-05	15.845	0.00283401	0.377897
LRCH3	3.1e-05	15.797	0.00288799	0.37904
TCF4	3.11e-05	15.789	0.00290148	0.380163
KLHL30	3.16e-05	15.7234	0.00295547	0.381275
GCC1	3.17e-05	15.7127	0.00296896	0.382367
DHX35	3.26e-05	15.6095	0.00310391	0.383455
POSTN	3.34e-05	15.5167	0.00323887	0.384536
SALL1	6.13e-05	15.3555	0.00337382	0.385622
NAGLU	3.48e-05	15.3515	0.00337382	0.386688
DACT3	3.62e-05	15.1927	0.00345479	0.387759
INTS8	3.65e-05	15.1589	0.00348178	0.388816
KIF20B	6.34e-05	15.0666	0.00357625	0.389867
DISC1	3.84e-05	14.94	0.00360324	0.390919
TAOK1	3.86e-05	14.9243	0.00364373	0.391955
DLG4	3.93e-05	14.8433	0.00368421	0.392985
OVCH1	4.02e-05	14.7413	0.0037112	0.394012
SLC24A1	4.11e-05	14.6414	0.00377868	0.395037
JAK2	4.16e-05	14.5841	0.00384615	0.396052
AKAP1	4.17e-05	14.5719	0.00385965	0.397052
ANKLE2	4.19e-05	14.5558	0.00392713	0.398039
BRSK2	4.22e-05	14.5278	0.00392713	0.399013
TBX2	4.22e-05	14.5232	0.00392713	0.399972
SMC5	4.26e-05	14.4752	0.00398111	0.400923
DACT1	4.27e-05	14.467	0.0040081	0.40186
EMILIN2	4.58e-05	14.1419	0.00423752	0.402827
CACNA2D3	4.75e-05	13.9594	0.00437247	0.403803
IGSF9B	7.36e-05	13.7656	0.00450742	0.404792
SYNPO	5.1e-05	13.6019	0.00465587	0.405788
CCDC141	5.1e-05	13.5966	0.00466937	0.406769
DAPK1	7.57e-05	13.5109	0.00473684	0.407748
NLRP5	5.38e-05	13.3225	0.00496626	0.408738
MYT1L	5.4e-05	13.2977	0.00503374	0.409717
GIGYF1	5.4e-05	13.294	0.00504723	0.410682
TDRD6	7.76e-05	13.288	0.00506073	0.411634
PTPRU	7.76e-05	13.2866	0.00507422	0.412572
ARVCF	5.53e-05	13.1683	0.00523617	0.413513
MET	5.65e-05	13.0555	0.00527665	0.414455
NYNRIN	8.07e-05	12.9242	0.00539811	0.415402
LAMB1	8.15e-05	12.8436	0.0054386	0.416347
JAK3	6.17e-05	12.5606	0.00562753	0.417316
AUTS2	6.29e-05	12.4526	0.00574899	0.418287
CC2D2A	6.45e-05	12.303	0.00587045	0.419266
CDK13	6.47e-05	12.2892	0.00588394	0.420232
PFAS	6.57e-05	12.197	0.00592443	0.421198
LTN1	6.67e-05	12.1029	0.0059919	0.422164
SOGA1	8.86e-05	12.0632	0.00603239	0.423123
ARID2	6.87e-05	11.9301	0.00623482	0.424087
ROBO1	6.96e-05	11.8478	0.00646424	0.425049
SCRIB	9.07e-05	11.8442	0.00646424	0.425999
NFASC	6.97e-05	11.8384	0.00646424	0.426938
PLEC	0.000294567	11.7412	0.00647773	0.427877
RALGAPA1	7.64e-05	11.2698	0.00672065	0.428869
MAPK8IP3	7.75e-05	11.1809	0.00676113	0.429861
TIAM2	7.87e-05	11.0804	0.00680162	0.430853
TIAM1	7.91e-05	11.0482	0.00689609	0.431838
TANC2	8.23e-05	10.7916	0.00721997	0.432846
KAT6A	8.49e-05	10.5931	0.00727395	0.43387
PRRC2C	0.000103885	10.5614	0.00731444	0.434885
YLPM1	8.76e-05	10.3848	0.00735493	0.435913
ZNF318	8.9e-05	10.2834	0.00740891	0.436942
CIC	9.05e-05	10.165	0.00748988	0.437976
CENPE	9.23e-05	10.0345	0.00761134	0.439016
CEP170B	0.0001129	9.77036	0.00792173	0.440082
ARID1B	9.86e-05	9.58764	0.0079892	0.441161
SETX	0.00010068	9.44465	0.00802969	0.442249
CHD8	0.000101953	9.35811	0.00816464	0.443336
APC	0.000104538	9.18511	0.00834008	0.444437
ITPR2	0.000107075	9.01859	0.00851552	0.445549
REV3L	0.0001119	8.71087	0.0088529	0.446695
TLN1	0.000112475	8.67496	0.00892038	0.447833
INTS1	0.000114133	8.57229	0.00906883	0.448974
AKAP9	0.00013065	8.39262	0.00909582	0.45013
DNAH6	0.000125938	7.87832	0.00935223	0.451353
SPTBN2	0.000128475	7.73721	0.00947368	0.452585
FBN2	0.00012975	7.66733	0.00948718	0.453814
XIRP2	0.0001315	7.57254	0.00954116	0.455045
SRRM2	0.000133767	7.45163	0.00968961	0.456282
SRCAP	0.0001393	7.16513	0.00979757	0.457552
ANKRD11	0.000139633	7.14826	0.00985155	0.458811
ANK2	0.000156575	6.3446	0.0102159	0.460193
BLID	4.01e-06	4.54491	0.0107153	0.461905
FKBP1B	4.05e-06	4.5435	0.0107287	0.463598
DPM2	4.49e-06	4.52671	0.0107287	0.465277
PFN4	4.78e-06	4.51578	0.0107422	0.46694
MAP1LC3B2	5.45e-06	4.49087	0.0107422	0.46859
C16orf87	6.21e-06	4.46242	0.0107422	0.470229
TFF2	6.28e-06	4.45968	0.0107692	0.471851
TMEM261	6.3e-06	4.45892	0.0107692	0.473456
CYB5B	6.77e-06	4.44176	0.0107692	0.475048
POLR2H	6.84e-06	4.43894	0.0107692	0.476624
CEBPG	7.02e-06	4.4325	0.0107962	0.478185
CST9	7.04e-06	4.43163	0.0107962	0.47973
GCG	7.24e-06	4.4241	0.0107962	0.481261
C2orf40	7.44e-06	4.41691	0.0108097	0.482778
COTL1	7.65e-06	4.40911	0.0108097	0.484281
FAM209B	7.78e-06	4.40451	0.0108097	0.48577
GJB7	7.79e-06	4.40409	0.0108097	0.487244
CCDC25	8.06e-06	4.39406	0.0108367	0.488705
ZNF138	8.07e-06	4.39391	0.0108367	0.490152
HIST1H2AC	8.14e-06	4.39121	0.0108367	0.491585
EFNA1	8.63e-06	4.37345	0.0109582	0.493008
RPL28	8.72e-06	4.37007	0.0109582	0.494417
CIRBP	9.03e-06	4.35871	0.0109582	0.495815
APRT	9.23e-06	4.35171	0.0109582	0.4972
UBB	9.26e-06	4.35036	0.0109582	0.498572
RAB28	9.27e-06	4.35001	0.0109717	0.499932
GP9	9.5e-06	4.34194	0.0110526	0.50128
RYR2	0.00020995	4.34058	0.0110796	0.502615
KRTAP26-1	9.59e-06	4.33848	0.0110796	0.503938
MYCT1	9.68e-06	4.33525	0.0110931	0.50525
FOXL2NB	9.87e-06	4.3285	0.0111336	0.50655
PSMA3	9.93e-06	4.3263	0.0111336	0.507839
TAS2R19	9.93e-06	4.32627	0.0111336	0.509115
LDLRAD1	9.97e-06	4.32494	0.0111471	0.510381
TMEM11	1.04e-05	4.30988	0.0111471	0.511637
SPIN4	1.05e-05	4.3054	0.0111741	0.512883
NAT2	1.11e-05	4.28351	0.0112146	0.514121
DGCR6	1.17e-05	4.26321	0.0112146	0.515351
ELOVL1	1.17e-05	4.26318	0.0112281	0.516571
CASP12	1.19e-05	4.25496	0.0112281	0.517781
PHF11	1.24e-05	4.23988	0.0112416	0.518983
CCDC159	1.24e-05	4.23984	0.0112551	0.520174
CAB39L	1.24e-05	4.23944	0.0112821	0.521355
CD300A	1.24e-05	4.23697	0.0113225	0.522526
EPYC	1.26e-05	4.23196	0.0113765	0.523687
OR10T2	1.27e-05	4.22784	0.01139	0.524839
PDIK1L	1.29e-05	4.22179	0.01139	0.525982
KLK4	1.29e-05	4.22024	0.01139	0.527115
PECR	1.31e-05	4.21557	0.0114035	0.52824
PPP1R3C	1.31e-05	4.2126	0.011417	0.529355
TAAR8	1.32e-05	4.21146	0.0114575	0.530461
BLVRA	1.33e-05	4.20858	0.011471	0.531558
CSNK1A1L	1.36e-05	4.19776	0.0114845	0.532647
MTAP	1.36e-05	4.19647	0.0115115	0.533728
FAM212B	1.36e-05	4.19487	0.011525	0.5348
TMEM240	1.37e-05	4.19394	0.0115924	0.535863
CA10	1.37e-05	4.19325	0.0116194	0.536917
ZNF691	1.37e-05	4.19246	0.0116329	0.537962
LYL1	1.39e-05	4.18692	0.0116869	0.539
COMT	1.4e-05	4.18121	0.0117004	0.54003
RFC3	1.41e-05	4.17944	0.0117274	0.541052
AKR1B1	1.41e-05	4.1791	0.0117679	0.542066
TM6SF1	1.42e-05	4.17693	0.0118084	0.543072
TMPRSS12	1.42e-05	4.17546	0.0118623	0.54407
FHL1	1.42e-05	4.1752	0.0119028	0.54506
CDC34	1.43e-05	4.1707	0.0119973	0.546043
ZPBP	1.44e-05	4.16863	0.0120108	0.547018
SCN1B	1.44e-05	4.16698	0.0120243	0.547985
MAP2K6	1.45e-05	4.16534	0.0120243	0.548946
LOC113230	1.46e-05	4.16172	0.0120783	0.549899
APOA1BP	1.47e-05	4.15965	0.0121727	0.550845
HDAC8	1.47e-05	4.15907	0.0121997	0.551784
RPIA	1.47e-05	4.15724	0.0121997	0.552715
YRDC	1.5e-05	4.14865	0.0122402	0.553641
SUN3	1.5e-05	4.14786	0.0122402	0.55456
CD300LG	1.5e-05	4.14751	0.0122537	0.555471
CRTAM	1.5e-05	4.14743	0.0122672	0.556376
MTHFD2L	1.51e-05	4.14554	0.0122807	0.557274
FAM81A	1.51e-05	4.14468	0.0123077	0.558165
DTWD2	1.51e-05	4.14356	0.0123482	0.55905
NBPF7	1.53e-05	4.13673	0.0123482	0.559929
NDUFAF6	1.54e-05	4.13284	0.0124022	0.560802
SNRNP40	1.55e-05	4.13028	0.0124426	0.561669
NAP1L4	1.55e-05	4.12931	0.0124426	0.562529
DYNC1H1	0.000218933	4.12892	0.0125641	0.563383
PVRIG	1.57e-05	4.12421	0.0125776	0.564232
PGLYRP3	1.57e-05	4.12352	0.0125911	0.565074
OR13A1	1.58e-05	4.12139	0.0126046	0.56591
VAX2	1.58e-05	4.12096	0.0126181	0.566741
YOD1	1.58e-05	4.12045	0.0126721	0.567565
CACNG2	1.59e-05	4.11849	0.0126721	0.568383
MMAA	1.61e-05	4.11065	0.012726	0.569197
WDR5	1.62e-05	4.1077	0.01278	0.570005
SOX1	1.66e-05	4.094	0.012942	0.57081
C16orf70	1.68e-05	4.08782	0.0130094	0.571609
SPOCK3	1.68e-05	4.0863	0.0130094	0.572403
GPRC5A	1.7e-05	4.07903	0.0130634	0.573193
CD4	1.74e-05	4.06656	0.0130634	0.573978
SNX4	1.74e-05	4.06521	0.0130634	0.574758
TIMD4	1.74e-05	4.06513	0.0130904	0.575533
ASAH1	1.75e-05	4.06294	0.0131174	0.576302
CSNK1G3	1.76e-05	4.0595	0.0131849	0.577067
HOXC13	1.76e-05	4.05832	0.0132659	0.577826
MYADM	1.78e-05	4.05433	0.0132928	0.578581
BDKRB1	1.78e-05	4.05265	0.0133063	0.579331
PLEKHF1	1.81e-05	4.04157	0.0133333	0.580077
METTL14	1.82e-05	4.03898	0.0133333	0.580818
SLC30A6	1.83e-05	4.03623	0.0133873	0.581554
CCDC181	1.85e-05	4.03081	0.0134413	0.582287
MSX1	1.85e-05	4.03081	0.0134413	0.583014
FBXL2	1.87e-05	4.02265	0.0135088	0.583737
PSMC3	1.87e-05	4.02173	0.0135358	0.584456
SLC36A4	1.88e-05	4.01999	0.0135897	0.58517
LDB1	1.89e-05	4.0165	0.0136302	0.58588
MDN1	0.0002196	4.01432	0.0136572	0.586585
OGG1	1.91e-05	4.01119	0.0136842	0.587286
MAPKAPK2	1.91e-05	4.00953	0.0136977	0.587982
NECAB3	1.91e-05	4.00953	0.0136977	0.588674
CCT6B	1.94e-05	4.00071	0.0137112	0.589362
C1QTNF2	1.96e-05	3.99275	0.0137922	0.590047
BMPR1B	1.96e-05	3.99226	0.0138192	0.590728
SERPINA4	1.97e-05	3.9908	0.0138462	0.591404
PPP2R5A	1.97e-05	3.98904	0.0138596	0.592076
CDC6	1.98e-05	3.98616	0.0139001	0.592744
MMP27	1.98e-05	3.98608	0.0139136	0.593408
TBX15	2.01e-05	3.9781	0.0139811	0.594068
ADAP1	2.01e-05	3.97807	0.0139946	0.594725
SAPCD2	2.01e-05	3.97682	0.0139946	0.595377
PRR25	2.01e-05	3.97621	0.0140351	0.596025
TGIF1	2.03e-05	3.96888	0.0141296	0.59667
NDRG4	2.04e-05	3.96752	0.0141431	0.597311
CDC25A	2.06e-05	3.96031	0.0141565	0.597949
EPHX1	2.06e-05	3.95925	0.0141565	0.598582
DMTN	2.08e-05	3.95525	0.014224	0.599213
WNT5A	2.09e-05	3.95092	0.014251	0.59984
RUNDC3A	2.09e-05	3.95084	0.0142645	0.600463
VPS4A	2.09e-05	3.94888	0.014278	0.601082
C2orf72	2.1e-05	3.94687	0.014413	0.601698
ACPT	2.1e-05	3.94666	0.0144534	0.60231
ZNF365	2.11e-05	3.94416	0.0144939	0.602919
NRBP1	2.11e-05	3.94269	0.0145209	0.603524
SEC61A1	2.13e-05	3.93611	0.0145884	0.604126
ZDHHC13	2.13e-05	3.93611	0.0145884	0.604724
ZNF556	2.15e-05	3.93213	0.0146154	0.60532
PNKD	2.15e-05	3.92946	0.0146289	0.605912
RUFY4	2.16e-05	3.92897	0.0146694	0.6065
DAZAP1	2.16e-05	3.92781	0.0146694	0.607085
SNTG1	2.16e-05	3.9263	0.0146829	0.607667
GCNT2	2.17e-05	3.92524	0.0147099	0.608245
DPEP1	2.17e-05	3.92381	0.0147503	0.60882
PRMT3	2.19e-05	3.91691	0.0149123	0.609392
MEF2C	2.2e-05	3.91573	0.0149258	0.609961
SLC17A9	2.2e-05	3.91508	0.0150067	0.610527
SWAP70	2.2e-05	3.9132	0.0150202	0.61109
AP2M1	2.21e-05	3.91287	0.0150607	0.611649
WDFY1	2.21e-05	3.91166	0.0151012	0.612205
GPR20	2.22e-05	3.9097	0.0151282	0.612759
ZNF579	2.22e-05	3.9097	0.0151282	0.613308
TIGD3	2.22e-05	3.90949	0.0151687	0.613855
CETP	2.22e-05	3.90691	0.0151957	0.614399
VIPR1	2.23e-05	3.90578	0.0152497	0.61494
ATP5B	2.23e-05	3.90465	0.0152767	0.615478
MBTD1	2.23e-05	3.90417	0.0153441	0.616012
SOX7	2.25e-05	3.89797	0.0154251	0.616545
EGR2	2.26e-05	3.8946	0.0154386	0.617075
PHYKPL	2.28e-05	3.89019	0.0154656	0.617602
CATSPER4	2.28e-05	3.88946	0.0154656	0.618126
GP2	2.28e-05	3.88842	0.0154656	0.618648
ALDH8A1	2.31e-05	3.87866	0.0154926	0.619167
MTMR6	2.32e-05	3.87578	0.0154926	0.619684
GLYCTK	2.32e-05	3.8757	0.0154926	0.620198
SLC52A2	2.34e-05	3.87019	0.0155601	0.62071
ZNF250	2.36e-05	3.86323	0.0155601	0.62122
FLVCR1	2.37e-05	3.86079	0.015587	0.621727
PFKFB2	2.37e-05	3.86032	0.015587	0.622232
KPNA7	2.37e-05	3.85952	0.0156545	0.622733
ACADS	2.37e-05	3.85904	0.015695	0.623232
PARP3	2.38e-05	3.85849	0.015749	0.623729
TERF2	2.4e-05	3.84928	0.015803	0.624223
ZNF180	2.41e-05	3.84619	0.01583	0.624715
SLC41A1	2.42e-05	3.84376	0.015857	0.625205
KLHL2	2.44e-05	3.83851	0.0159109	0.625693
PLA2G4C	2.45e-05	3.83567	0.0159244	0.626178
SLC22A17	2.45e-05	3.83543	0.0159784	0.626661
FCRL4	2.45e-05	3.83456	0.0160594	0.627141
WNT10A	2.46e-05	3.83117	0.0160999	0.627619
B3GNT7	2.48e-05	3.82596	0.0161538	0.628095
RAD54B	2.49e-05	3.82347	0.0161808	0.628569
ZNF432	2.49e-05	3.82321	0.0162078	0.62904
RACGAP1	2.49e-05	3.82211	0.0162213	0.629508
CTBP1	2.51e-05	3.81569	0.0162483	0.629975
PTK6	2.51e-05	3.81537	0.0162753	0.63044
LRRC14	2.52e-05	3.8116	0.0163158	0.630902
SLC37A2	2.53e-05	3.80954	0.0163158	0.631363
TMCC1	2.53e-05	3.80899	0.0163428	0.63182
SLC22A8	2.54e-05	3.80687	0.0163563	0.632276
DPY19L4	2.55e-05	3.80249	0.0163833	0.63273
NPTX2	2.58e-05	3.79311	0.0163968	0.633182
NFIX	2.59e-05	3.79241	0.0164103	0.633632
GLYR1	2.6e-05	3.78721	0.0164642	0.63408
PDE1B	2.61e-05	3.78594	0.0164777	0.634527
PRDM5	2.61e-05	3.78329	0.0165452	0.634971
GPC5	2.62e-05	3.78259	0.0165857	0.635412
KLHL10	2.62e-05	3.78212	0.0166397	0.635852
KIAA1279	2.65e-05	3.77288	0.0167341	0.63629
ZBTB7B	2.69e-05	3.76064	0.0168691	0.636728
ZNRF4	2.7e-05	3.75691	0.0168961	0.637163
MED17	2.71e-05	3.75323	0.0169501	0.637597
PTPN18	2.72e-05	3.75207	0.0169906	0.638029
MFN1	2.74e-05	3.74583	0.017058	0.638459
SLCO6A1	2.75e-05	3.74229	0.017058	0.638887
KRT2	2.75e-05	3.74183	0.017058	0.639313
LONRF1	2.75e-05	3.74118	0.0170715	0.639737
FBXO40	2.76e-05	3.73729	0.0171525	0.640159
WRAP73	2.76e-05	3.73698	0.017166	0.64058
TDRD3	2.79e-05	3.72939	0.0172605	0.640998
NTN4	2.81e-05	3.72395	0.0173414	0.641416
ZNF33A	2.81e-05	3.72227	0.0173684	0.641831
ZNF606	2.81e-05	3.72186	0.0174089	0.642245
GRHL3	2.82e-05	3.72082	0.0174494	0.642656
CNOT10	2.82e-05	3.72005	0.0175169	0.643066
PHACTR2	2.82e-05	3.71875	0.0175574	0.643473
MPP3	2.82e-05	3.71868	0.0175843	0.643879
SLC30A5	2.83e-05	3.717	0.0176518	0.644283
PRKG2	2.84e-05	3.71501	0.0177058	0.644685
ACOX1	2.84e-05	3.71387	0.0177598	0.645085
ADAM7	2.9e-05	3.69599	0.0178677	0.645485
MIPEP	2.9e-05	3.69586	0.0179487	0.645883
LOC81691	2.91e-05	3.69303	0.0179622	0.64628
IGSF21	2.91e-05	3.69197	0.0180027	0.646675
SP1	2.92e-05	3.69083	0.0180432	0.647068
PIAS4	2.92e-05	3.68909	0.0180972	0.647459
ENTPD4	2.93e-05	3.68689	0.0181242	0.647848
SIRT1	2.93e-05	3.68614	0.0181242	0.648236
HTRA1	2.96e-05	3.67843	0.0181377	0.648623
ALDH1B1	2.96e-05	3.6778	0.0182051	0.649007
PFKFB3	2.96e-05	3.6778	0.0182051	0.64939
TLK1	2.98e-05	3.67119	0.0182591	0.649772
SLC16A8	3.02e-05	3.65908	0.0182591	0.650154
FIGN	3.03e-05	3.65668	0.0182996	0.650533
NAA16	3.04e-05	3.65338	0.0183671	0.650911
DGKB	3.06e-05	3.64851	0.0184345	0.651288
FLRT2	3.06e-05	3.64844	0.0184345	0.651664
EFCAB13	3.06e-05	3.64829	0.0184615	0.652037
DEAF1	3.06e-05	3.64804	0.018475	0.652409
FPGS	3.06e-05	3.64589	0.0185425	0.652779
SGSH	3.07e-05	3.64475	0.0185695	0.653147
SLC15A1	3.07e-05	3.64343	0.01861	0.653514
ZNF205	3.1e-05	3.63539	0.0187045	0.653881
PEPD	3.1e-05	3.63432	0.0188124	0.654245
SOX5	3.11e-05	3.63298	0.0188664	0.654608
PROX1	3.12e-05	3.62867	0.0189474	0.65497
AIFM3	3.13e-05	3.62616	0.0190014	0.65533
MEP1A	3.14e-05	3.62428	0.0190553	0.655689
OPHN1	3.14e-05	3.62388	0.0190958	0.656046
EZH2	3.15e-05	3.62012	0.0191228	0.656402
ABCG8	3.16e-05	3.61752	0.0191768	0.656756
GDPD5	3.18e-05	3.61271	0.0192308	0.65711
DBN1	3.19e-05	3.60965	0.0192443	0.657462
DPP10	3.2e-05	3.60612	0.0192982	0.657813
ABCG4	3.2e-05	3.60516	0.0193117	0.658162
ZKSCAN5	3.21e-05	3.6031	0.0193252	0.65851
USP26	3.22e-05	3.59852	0.0193522	0.658857
SCNN1B	3.23e-05	3.59801	0.0193927	0.659202
TCF7L2	3.23e-05	3.59727	0.0194332	0.659546
ANKRD13B	3.24e-05	3.59484	0.0195007	0.659889
EFR3A	3.25e-05	3.59175	0.0195682	0.66023
TACC1	3.25e-05	3.59138	0.0196356	0.66057
PLEKHN1	3.27e-05	3.58547	0.0197166	0.660909
MEPCE	3.28e-05	3.58234	0.0197706	0.661247
COG3	3.3e-05	3.57618	0.0198246	0.661584
MGEA5	3.31e-05	3.57443	0.019865	0.661919
TBC1D14	3.31e-05	3.57335	0.0198785	0.662253
LRRC8D	3.31e-05	3.57289	0.019946	0.662586
SRRM4	3.31e-05	3.57216	0.019946	0.662917
CNGA3	3.33e-05	3.56711	0.0199865	0.663247
PRKCH	3.34e-05	3.56376	0.0200135	0.663577
PLK1	3.35e-05	3.56223	0.0200135	0.663905
C2CD2	3.37e-05	3.55438	0.0200675	0.664232
USP37	3.38e-05	3.55399	0.0201215	0.664558
MARK1	3.38e-05	3.5537	0.0201619	0.664882
RPH3A	3.38e-05	3.55327	0.0202024	0.665205
SLC9A4	3.41e-05	3.54426	0.0202564	0.665528
VPS52	3.42e-05	3.5418	0.0203104	0.665849
DSC1	3.46e-05	3.5308	0.0203914	0.66617
LARP4B	3.47e-05	3.52656	0.0204453	0.66649
TMEM63A	3.5e-05	3.51789	0.0204993	0.66681
NFXL1	3.51e-05	3.51653	0.0205398	0.667128
KCNG1	3.51e-05	3.51437	0.0206073	0.667445
RBM5	3.51e-05	3.51408	0.0206208	0.667761
EPN1	3.52e-05	3.5137	0.0206748	0.668075
RB1	3.52e-05	3.51099	0.0207153	0.668388
CDHR3	3.53e-05	3.50913	0.0207557	0.668701
NELL2	3.53e-05	3.5082	0.0207962	0.669012
MGAT3	3.56e-05	3.50167	0.0208097	0.669322
NAGPA	3.56e-05	3.50031	0.0208772	0.669631
MIS18BP1	3.57e-05	3.49803	0.0209447	0.669939
CTNNA3	3.57e-05	3.49781	0.0210256	0.670246
TRAF7	3.59e-05	3.49164	0.0210391	0.670552
LETM1	3.6e-05	3.48984	0.0210931	0.670857
AP1G2	3.61e-05	3.48679	0.0211606	0.671161
TTLL11	3.61e-05	3.48575	0.0212146	0.671463
IREB2	3.64e-05	3.47757	0.0212551	0.671766
BBX	3.66e-05	3.47168	0.021309	0.672067
TAS1R1	3.68e-05	3.46678	0.0213495	0.672368
LDB3	3.72e-05	3.45653	0.0213495	0.672668
RNF111	3.72e-05	3.4554	0.0214305	0.672967
DDX27	3.72e-05	3.4547	0.021444	0.673265
LRRC41	3.72e-05	3.45406	0.021471	0.673562
CEL	3.73e-05	3.45324	0.0215789	0.673858
RFX6	3.74e-05	3.45096	0.0216194	0.674153
CNOT3	3.74e-05	3.4492	0.0216734	0.674447
OSBPL3	3.78e-05	3.43809	0.0217409	0.67474
DNAJC6	3.84e-05	3.42038	0.0217814	0.675034
COL9A1	3.85e-05	3.41829	0.0218219	0.675327
KCNC3	3.86e-05	3.41734	0.0218489	0.675619
BUB1	3.86e-05	3.41648	0.0218893	0.67591
SIX5	3.86e-05	3.41501	0.0219568	0.676199
ESYT3	3.91e-05	3.40222	0.0219703	0.676489
SPIDR	3.96e-05	3.3892	0.0221323	0.676778
BRSK1	3.96e-05	3.38763	0.0221727	0.677067
TNPO3	3.97e-05	3.38581	0.0222132	0.677355
NSMAF	3.99e-05	3.37878	0.0222537	0.677642
ATG9A	4e-05	3.37768	0.0222942	0.677928
CNNM3	4.04e-05	3.36764	0.0223752	0.678213
HEATR4	4.04e-05	3.36654	0.0223887	0.678498
BAHD1	4.07e-05	3.35873	0.0224561	0.678782
GTF2I	4.07e-05	3.3572	0.0224561	0.679065
DENND1C	4.09e-05	3.35155	0.0224696	0.679348
FILIP1L	4.1e-05	3.35005	0.0225506	0.67963
PCDHB7	4.12e-05	3.34575	0.0226991	0.679911
UBE4A	4.15e-05	3.33697	0.022726	0.680191
PRSS36	4.18e-05	3.32795	0.0228745	0.680471
ZNF503	4.19e-05	3.32605	0.0229825	0.680751
ITIH4	4.19e-05	3.3247	0.0230364	0.681029
THBS3	4.21e-05	3.32023	0.0231579	0.681307
LRIG2	4.21e-05	3.31888	0.0232389	0.681584
CDH5	4.26e-05	3.30587	0.0233063	0.68186
ALDH1L1	4.27e-05	3.30365	0.0234143	0.682136
HCN1	4.29e-05	3.29922	0.0236167	0.682411
SPINK5	4.31e-05	3.29351	0.0236977	0.682686
CDH15	4.32e-05	3.29017	0.0237517	0.68296
SLC27A1	4.33e-05	3.28709	0.0237922	0.683233
LRFN2	4.33e-05	3.28689	0.0238057	0.683505
TAF2	4.34e-05	3.28562	0.0238731	0.683776
RASA3	4.34e-05	3.28473	0.0239271	0.684046
SLC4A8	4.35e-05	3.28375	0.0240081	0.684315
TRIM33	4.36e-05	3.28054	0.0240621	0.684584
MAGEL2	4.37e-05	3.27725	0.0241565	0.684851
RALGDS	4.39e-05	3.27281	0.0242105	0.685118
NOL4L	4.4e-05	3.26962	0.024224	0.685385
LUZP1	4.41e-05	3.2661	0.024251	0.68565
VAV2	4.43e-05	3.26192	0.024305	0.685915
SPECC1	4.43e-05	3.26159	0.0243455	0.686179
SHKBP1	4.45e-05	3.25662	0.0244534	0.686443
SOBP	4.46e-05	3.25331	0.0244804	0.686705
XYLT2	4.46e-05	3.25298	0.0245479	0.686967
CAND1	4.5e-05	3.24183	0.0246019	0.687229
NEDD4L	4.51e-05	3.23893	0.0246559	0.68749
FAM47C	4.52e-05	3.23674	0.0247638	0.68775
ADAM19	4.52e-05	3.23663	0.0248313	0.688009
SFMBT2	4.55e-05	3.22875	0.0248448	0.688268
CHL1	4.56e-05	3.22789	0.0249123	0.688526
SLTM	4.56e-05	3.22697	0.0249393	0.688783
KIAA0754	4.59e-05	3.21932	0.0250607	0.68904
AXIN1	4.63e-05	3.20907	0.0251012	0.689297
CLSTN3	4.64e-05	3.20516	0.0252227	0.689553
TSHZ2	4.64e-05	3.20477	0.0252901	0.689808
HIP1	4.65e-05	3.20438	0.0253711	0.690063
PIGG	4.67e-05	3.19892	0.0253846	0.690317
PEX1	4.7e-05	3.18913	0.0254926	0.69057
SEMA6B	4.75e-05	3.17796	0.0255601	0.690824
ITGA10	4.76e-05	3.17504	0.0256275	0.691077
ITGA6	4.76e-05	3.17383	0.025749	0.691329
ITPKB	4.76e-05	3.17383	0.025749	0.69158
FGFR3	4.77e-05	3.17135	0.025803	0.691831
FAM171A2	4.83e-05	3.15748	0.0259109	0.692082
SCAF4	4.84e-05	3.15471	0.0259649	0.692332
FILIP1	4.85e-05	3.15266	0.0260729	0.692581
MCF2L2	4.86e-05	3.15011	0.0260999	0.69283
PHKA1	4.89e-05	3.14037	0.0261538	0.693078
SH3BP4	4.9e-05	3.13987	0.0262078	0.693326
LIG1	4.9e-05	3.1394	0.0262348	0.693573
USP7	4.9e-05	3.13889	0.0262618	0.693819
UBN1	4.92e-05	3.1352	0.0263023	0.694065
TTLL4	4.96e-05	3.12448	0.0264372	0.69431
TTC21B	5e-05	3.11343	0.0264507	0.694555
KSR2	5.02e-05	3.10927	0.0266532	0.6948
WFS1	5.04e-05	3.1047	0.0267072	0.695045
SLC45A4	5.04e-05	3.10344	0.0267476	0.695288
MYO6	5.06e-05	3.09927	0.0268151	0.695532
PDE4A	5.07e-05	3.09689	0.0268556	0.695774
VPS8	5.09e-05	3.09125	0.0269771	0.696016
ITGB2	5.14e-05	3.0792	0.02722	0.696258
LRFN1	5.14e-05	3.07777	0.0272874	0.6965
HDAC5	5.16e-05	3.0736	0.0273549	0.696741
ABCB4	5.16e-05	3.07266	0.0273954	0.696981
HMGXB3	5.21e-05	3.06061	0.0275169	0.697221
NCOA3	5.31e-05	3.03585	0.0276383	0.697462
WRN	5.33e-05	3.0315	0.0277328	0.697703
ITGAE	5.33e-05	3.03056	0.0278273	0.697943
FAM179A	5.34e-05	3.02966	0.0278543	0.698183
LATS2	5.35e-05	3.02599	0.0278812	0.698421
MFHAS1	5.36e-05	3.02415	0.0279352	0.69866
SUCO	5.4e-05	3.01451	0.0280297	0.698898
PPFIA1	5.41e-05	3.01305	0.0282321	0.699135
CDH4	5.46e-05	2.99961	0.0283131	0.699373
CGN	5.47e-05	2.99775	0.0283941	0.699609
STK11IP	5.49e-05	2.99324	0.028448	0.699846
CFTR	5.5e-05	2.98947	0.0285155	0.700082
PRDM10	5.51e-05	2.98841	0.028556	0.700317
GAPVD1	5.61e-05	2.96268	0.0287179	0.700553
ANKFY1	5.63e-05	2.96016	0.0287179	0.700789
YTHDC2	5.63e-05	2.95952	0.0287449	0.701024
TBC1D1	5.64e-05	2.95677	0.0287719	0.701259
ABCA5	5.67e-05	2.9507	0.0289744	0.701493
POGZ	5.68e-05	2.94808	0.0290688	0.701726
ARMC5	5.69e-05	2.94534	0.0290958	0.701959
ZMYM4	5.69e-05	2.94451	0.0291903	0.702192
CPS1	5.7e-05	2.94202	0.0292443	0.702423
GNAS	5.7e-05	2.94143	0.0293522	0.702654
TNIK	5.71e-05	2.94119	0.0294062	0.702885
ERBB3	5.71e-05	2.94048	0.0294737	0.703114
PTPRJ	5.86e-05	2.90391	0.0295547	0.703346
NPC1	5.86e-05	2.90373	0.0296221	0.703576
IQSEC3	5.95e-05	2.88268	0.0297571	0.703808
PBRM1	6.01e-05	2.87089	0.0298381	0.70404
THBS2	6.03e-05	2.86502	0.029919	0.704271
ZCCHC11	6.04e-05	2.86298	0.03	0.704502
PLEKHG4B	6.04e-05	2.86241	0.0300675	0.704732
MIB2	6.04e-05	2.86194	0.0301215	0.704961
BTBD11	6.09e-05	2.85189	0.0302024	0.70519
CEP164	6.09e-05	2.8508	0.0302429	0.705419
PIK3C2A	6.09e-05	2.85028	0.0302699	0.705647
AP3D1	6.11e-05	2.8474	0.0303779	0.705874
COL5A2	6.2e-05	2.82569	0.0305803	0.706103
ARHGAP39	6.23e-05	2.81862	0.0306343	0.706331
UPF1	6.24e-05	2.81792	0.0307018	0.706558
ZNF865	6.25e-05	2.81401	0.0307422	0.706785
SYMPK	6.26e-05	2.81249	0.0307692	0.707012
CLTC	6.28e-05	2.80763	0.0308367	0.707238
PARD3	6.28e-05	2.80712	0.0309447	0.707463
ADGB	6.31e-05	2.80036	0.0311471	0.707688
PER1	6.36e-05	2.7906	0.0312821	0.707913
MST1R	6.45e-05	2.76972	0.0314845	0.708139
ASXL1	6.48e-05	2.76328	0.0316059	0.708365
MYBBP1A	6.52e-05	2.75535	0.0317004	0.70859
TONSL	6.55e-05	2.74836	0.0317949	0.708815
PREX2	6.6e-05	2.73779	0.0319163	0.709041
GRIN2B	6.61e-05	2.73501	0.0319838	0.709266
PLEKHG2	6.62e-05	2.73346	0.0320243	0.70949
SHPRH	6.62e-05	2.73248	0.0320783	0.709713
LRP6	6.62e-05	2.7322	0.0321053	0.709936
BTAF1	6.72e-05	2.71174	0.0324696	0.71016
FGD5	6.72e-05	2.70974	0.0326046	0.710383
RICTOR	6.75e-05	2.70426	0.0326856	0.710606
ADAMTS12	6.78e-05	2.69874	0.0328475	0.710829
RBBP6	6.78e-05	2.69766	0.032915	0.711051
RLF	6.79e-05	2.69647	0.0330364	0.711272
MAP3K4	6.8e-05	2.69447	0.0331444	0.711493
AKNA	6.86e-05	2.68091	0.0332254	0.711714
ABCC10	6.88e-05	2.67523	0.0333468	0.711935
UNC13B	6.89e-05	2.67416	0.0334413	0.712155
INSRR	6.89e-05	2.67362	0.0335223	0.712375
ZNF423	6.9e-05	2.67186	0.0335628	0.712594
ADAMTS13	7.14e-05	2.62167	0.0338057	0.712816
SCAF1	7.18e-05	2.61243	0.0338596	0.713037
IFT172	7.28e-05	2.59102	0.0339406	0.71326
CHD2	7.33e-05	2.58156	0.0340621	0.713483
DICER1	7.45e-05	2.55743	0.034197	0.713707
ZNF831	7.47e-05	2.55329	0.034305	0.71393
PITPNM2	7.59e-05	2.52884	0.0345209	0.714155
FANCM	7.62e-05	2.5221	0.0346019	0.714379
GBF1	7.66e-05	2.51402	0.0348583	0.714604
SCN1A	7.75e-05	2.49597	0.0351417	0.714828
ARHGEF28	7.78e-05	2.49006	0.0354521	0.715053
SLIT1	7.78e-05	2.48982	0.0355196	0.715277
DIP2A	7.9e-05	2.46738	0.0357355	0.715502
PTCHD2	8.04e-05	2.43919	0.0358569	0.715728
FLG2	8.04e-05	2.4391	0.0359244	0.715954
COL4A2	8.05e-05	2.43709	0.0359919	0.716179
DOCK9	8.08e-05	2.43245	0.0361134	0.716404
SCN8A	8.11e-05	2.42629	0.0362888	0.716628
PTPRQ	8.13e-05	2.42326	0.0363563	0.716852
WDR81	8.2e-05	2.40816	0.0366127	0.717076
NIN	8.25e-05	2.39994	0.0367746	0.717301
UNC13C	8.26e-05	2.39828	0.0369366	0.717525
PNPLA6	8.49e-05	2.35408	0.0373144	0.717751
DNMT1	8.5e-05	2.35222	0.0374089	0.717977
ZNF646	8.59e-05	2.33481	0.0374899	0.718203
AHDC1	8.79e-05	2.29882	0.0376383	0.718431
KIAA0100	8.8e-05	2.29705	0.0377193	0.718659
PTPRB	8.9e-05	2.279	0.0380702	0.718887
LRP4	8.92e-05	2.27585	0.0381377	0.719115
DOPEY1	8.96e-05	2.26755	0.0382726	0.719343
SHROOM3	9.1e-05	2.24239	0.0386235	0.719572
PIEZO2	9.15e-05	2.23417	0.0388259	0.719801
PLCE1	9.25e-05	2.21749	0.0389879	0.72003
BDP1	9.29e-05	2.20989	0.0390823	0.720259
NAV3	9.33e-05	2.20315	0.0391633	0.720488
ABCA1	9.41e-05	2.18883	0.0392173	0.720718
ANKHD1	9.51e-05	2.17195	0.0393522	0.720948
ATR	9.54e-05	2.16644	0.0395682	0.721177
PLXNA4	9.61e-05	2.15564	0.0397031	0.721407
MYH6	9.63e-05	2.1514	0.0397841	0.721637
NCOR1	9.85e-05	2.11516	0.039919	0.721868
CABIN1	9.86e-05	2.11288	0.04	0.722099
PI4KA	9.89e-05	2.10842	0.0402159	0.722329
CHD5	0.00010105	2.07258	0.0405263	0.722562
CASZ1	0.000101375	2.0673	0.0406073	0.722794
PLXND1	0.0001045	2.01728	0.0410526	0.723029
CPAMD8	0.000104885	2.01121	0.041336	0.723264
USP24	0.000105005	2.00932	0.04139	0.723498
KIF26B	0.0001051	2.00783	0.0414575	0.723732
CHD9	0.000107	1.9782	0.0416464	0.723967
PLXNB2	0.000107033	1.97769	0.0417544	0.724202
MGA	0.000108218	1.95947	0.0419163	0.724437
UNC80	0.00010947	1.9404	0.0421727	0.724673
MYH9	0.00011005	1.93163	0.0422537	0.724909
HIVEP1	0.00011035	1.92712	0.0423482	0.725144
UBR5	0.000110775	1.92074	0.0424561	0.725379
CEP350	0.000111825	1.90508	0.0425776	0.725615
CHD6	0.000112825	1.89029	0.0428475	0.725851
PRRC2B	0.000113075	1.88661	0.0430904	0.726087
AGRN	0.000117433	1.82372	0.0433333	0.726327
IGF2R	0.0001224	1.75479	0.0435628	0.726571
NAV2	0.000122575	1.75242	0.0436707	0.726814
PKD1L1	0.0001237	1.73722	0.0437787	0.727058
TLN2	0.0001253	1.71585	0.0438462	0.727302
FBN1	0.000127375	1.68856	0.0441565	0.727548
TACC2	0.0001297	1.65853	0.0445479	0.727796
ZZEF1	0.0001298	1.65725	0.0448583	0.728043
LAMA2	0.0001306	1.64706	0.0449663	0.72829
FLNB	0.00013185	1.63128	0.0453711	0.728537
ASPM	0.000132425	1.62407	0.0455061	0.728785
WDFY4	0.0001391	1.54288	0.045803	0.729037
CMYA5	0.000140175	1.53021	0.0461673	0.72929
FASN	0.0001402	1.52992	0.0463158	0.729542
ITPR3	0.000140275	1.52904	0.0464912	0.729793
TNRC18	0.000140867	1.52213	0.0467206	0.730045
WDFY3	0.0001443	1.48266	0.0468556	0.730298
VPS13B	0.00014555	1.46856	0.047004	0.730552
MEGF8	0.000147825	1.44328	0.0471525	0.730807
NOTCH1	0.000152333	1.39455	0.0473009	0.731065
KMT2B	0.0001548	1.36864	0.0474359	0.731324
SACS	0.000159567	1.32003	0.0478003	0.731586
SPTBN4	0.000164325	1.27335	0.0479892	0.73185
ANK3	0.000177925	1.14948	0.0481916	0.732124
BSN	0.0001804	1.12836	0.0483671	0.732398
CSMD2	0.000181275	1.121	0.0484885	0.732672
KIAA1109	0.0001814	1.11995	0.0487314	0.732945
ZNF469	0.00018675	1.07608	0.0489204	0.733221
DNAH5	0.0002001	0.974479	0.0490958	0.733504
DNAH2	0.000201575	0.963903	0.0573414	0.733787
HYDIN	0.000211375	0.896702	0.164291	0.734074
LRP1	0.000254275	0.656546	0.752982	0.73438
MUC16	0.000458167	0.163747	0.996937	0.734725
TTN	0.00136467	0.00124453	0.999771	0.735083
